# Resurrection of endogenous retroviruses during aging reinforces senescence

**DOI:** 10.1101/2021.02.22.432260

**Authors:** Xiaoqian Liu, Zunpeng Liu, Zeming Wu, Jie Ren, Yanling Fan, Liang Sun, Gang Cao, Yuyu Niu, Baohu Zhang, Qianzhao Ji, Xiaoyu Jiang, Cui Wang, Qiaoran Wang, Zhejun Ji, Lanzhu Li, Concepcion Rodriguez Esteban, Kaowen Yan, Wei Li, Yusheng Cai, Si Wang, Aihua Zheng, Yong E. Zhang, Shengjun Tan, Yingao Cai, Moshi Song, Falong Lu, Fuchou Tang, Weizhi Ji, Qi Zhou, Juan Carlos Izpisua Belmonte, Weiqi Zhang, Jing Qu, Guang-Hui Liu

## Abstract

Whether and how certain transposable elements with viral origins, such as endogenous retroviruses (ERVs) dormant in our genomes, can become awakened and contribute to the aging process are largely unknown. In human senescent cells, we found that HERVK (HML-2), the most recently integrated human ERVs, are unlocked to transcribe viral genes and produce retrovirus-like particles (RVLPs). These HERVK RVLPs constitute a transmissible message to elicit senescence phenotypes in young cells, which can be blocked by neutralizing antibodies. Activation of ERVs was also observed in organs of aged primates and mice, as well as in human tissues and serum from the elderly. Their repression alleviates cellular senescence and tissue degeneration and, to some extent, organismal aging. These findings indicate that the resurrection of ERVs is a hallmark and driving force of cellular senescence and tissue aging.

**In brief:** Liu and colleagues uncover the ways in which de-repression of human endogenous retrovirus triggers cellular senescence and tissue aging; the findings provide fresh insights into therapeutic strategies for alleviating aging.

**Highlights:**

- Derepression of the endogenous retrovirus contributes to programmed aging
- Upregulation of HERVK triggers the innate immune response and cellular senescence
- Extracellular HERVK retrovirus-like particles induce senescence in young cells
- Endogenous retrovirus serves as a potential target to alleviate agings

**Graphical abstract:** 
