## Supplementary Tables for "Resurrection of endogenous retroviruses during aging reinforces senescence": Table S2.xlsx

### Sheet: Primary hMPCs
Table S2. Sample information used in this study, related to Figures 2 and 6.
Sample information for primary hMPCs：
Serial number	Age	Gender
Y1	16	Female
Y2	23	Female
Y3	28	Female
Y4	28	Male
O1	61	Male
O2	69	Male
O3	76	Male
O4	92	Male

### Sheet: Eyelid skin
Sample information for eyelid skin:
Serial number	Age	Gender
Y1	20	Female
Y2	27	Female
Y3	27	Female
Y4	28	Female
Y5	28	Female
O1	57	Female
O2	70	Female
O3	73	Female
O4	75	Female
O5	76	Female
O6	76	Female

### Sheet: Serum
Sample information for serum:
Serial number	Age	Gender
Y1	24	Male
Y2	23	Male
Y3	25	Male
Y4	22	Male
Y5	23	Male
Y6	24	Male
Y7	22	Male
Y8	19	Male
Y9	25	Male
Y10	23	Male
Y11	22	Male
Y12	22	Male
Y13	25	Male
Y14	24	Male
Y15	23	Male
Y16	19	Male
Y17	20	Male
Y18	25	Male
Y19	23	Male
Y20	24	Male
Y21	22	Male
Y22	18	Male
Y23	19	Male
Y24	22	Male
Y25	21	Male
Y26	20	Male
Y27	22	Male
Y28	21	Male
Y29	19	Male
Y30	24	Male
O1	79	Male
O2	77	Male
O3	86	Male
O4	71	Male
O5	75	Male
O6	71	Male
O7	72	Male
O8	75	Male
O9	82	Male
O10	75	Male
O11	82	Male
O12	74	Male
O13	77	Male
O14	90	Male
O15	87	Male
O16	82	Male
O17	77	Male
O18	75	Male
O19	76	Male
O20	75	Male
O21	87	Male
O22	72	Male
O23	77	Male
O24	73	Male
O25	88	Male
O26	82	Male
O27	80	Male
O28	87	Male
O29	75	Male
O30	82	Male
