## Supplementary Tables for "Resurrection of endogenous retroviruses during aging reinforces senescence": Table S5.xlsx

### Sheet: Primers
Table S5. List of primers and probes used in this study, related to STAR Methods.
Primers used in this study:
Amplicon	F primer (5'-->3')	R primer (5'-->3')	Used for	Reference
LTR_5Hs	GGGCAGCAATACTGCTTTGT	CAATAGTGGGGAGAGGGTCA	qRT-PCR， Chip-qPCR	Grow et al., 2015
HERVK-env #1	TCGAAGCATCAAAAGCCC	GCAGACTAACAACAGACAAAAC	qRT-PCR， Chip-qPCR
HERVK-env #2	CCAGCCTCCCAAACTATAACC	AAGAGTGCAATGCAACTCC	qRT-PCR
HERVK-gag #1	AAATAAGACCCAACCGCCAGTAGC	GAATTGCCATGCCTCAGTATCTCC	qRT-PCR， Chip-qPCR	Grow et al., 2015
HERVK-gag #2	CCCAGAAGGAAACGGAAAC	TGACCTGCTGAAAGAGGAC	qRT-PCR
HERVK-pol #1	GCCGATGAAAAAGCCCGTAAGG	TTGACACTCAGGATTGGCGTTTTC	qRT-PCR， Chip-qPCR	Grow et al., 2015
HERVK-pol #2	TTTGCCACTGCCCATTCTCC	AAGACCAATCTGCCATGCAC	qRT-PCR
ERVW (monkey)	AGCAGAAGCGGCTTTCCAGG	CTCAGGGATGCCACGGGTTG	qRT-PCR
ERVK (monkey)	GCACAAGCTTACCGCAAGGC	TCTGGTGCCCAACGTGGAAG	qRT-PCR
MMTV	GATGGTATGAAGCAGGATGG	AAGGGTAAGTAACACAGGCAGATGTA	qRT-PCR
CDKN2A (human)	TCATGATGATGGGCAGCGCC	ACGGGTCGGGTGAGAGTGGC	qRT-PCR
CDKN1A (human)	TGTCCGTCAGAACCCATGC	AAAGTCGAAGTTCCATCGCTC	qRT-PCR
CDKN1A (mouse)	CCTGGTGATGTCCGACCTG	CCATGAGCGCATCGCAATC	qRT-PCR
TMPO	ACCAGAAGGAAGCATGAAACGCG	TCATCTCATGAAGGGCCTGAGCC	qRT-PCR
LMNB1	CCCCTCGGTCCTGACAAAAG	CGCTCTTCGTCACTGGAGAA	qRT-PCR
IFNA	TTGATGGCAACCAGTTCCAG	TCATCCCAAGCAGCAGATGA	qRT-PCR
IFNB	ACGCCGCATTGACCATCTAT	GTCTCATTCCAGCCAGTGCT	qRT-PCR
IL1B (human)	CGCCAGTGAAATGATGGCTTAT	CTGGAAGGAGCACTTCATCTGT	qRT-PCR
IL1B (monkey)	ATGATGGCTTACTACAGCGGCAA	GTGGGAGATTTGTAGCTGGA	qRT-PCR
IL1B (mouse)	GTATGGGCTGGACTGTTTC	GCTGTCTGCTCATTCACG	qRT-PCR
IL6 (human)	ACTGACCTCTTCAGAACGAATTG	CCATCTTTGGAAGGTTCAGGTTG	qRT-PCR
IL6 (monkey)	ACTGACCTCTTCAGAACGAATTG	CCATCTTTGGAAGGTTCAGGTTG	qRT-PCR
IL6 (mouse)	TAGTCCTTCCTACCCCAATTTCC	TTGGTCCTTAGCCACTCCTTC	qRT-PCR
IL8 (human)	ACTGAGAGTGATTGAGAGTGGAC	AACCCTCTGCACCCATGGTTC	qRT-PCR
TNFA (monkey)	TCTTCAAGGGCCAAGGCTGC	CTGGCAGGGGCTCTTGATGG	qRT-PCR
ACTB (human)	AGAGCTACGAGCTGCCTGAC	AGCACTGTGTTGGCGTACAG	qRT-PCR
ACTB (mouse)	CAACCGTGAAAAGATGACCC	GTAGATGGGCACAGTGTGGG	qRT-PCR
GAPDH (human)	TCGGAGTCAACGGATTTGGT	TTGCCATGGGTGGAATCATA	qRT-PCR
GAPDH (monkey)	CTGGGCTACACTGAGCACC	AAGTGGTCGTTGAGGGCAATG	qPCR
5s rDNA	CTCGTCTGATCTCGGAAGCTAAG	GCGGTCTCCCATCCAAGTAC	qRT-PCR
HERVK6	GGAGAGAAGCTGTCCTGTGG	TGACTGGACTTGCACGTAGG	ddPCR	Balaj et al., 2011
shHERVK-1	CCTGAACATCCAGAATTAT		shRNA	Li et al., 2017
shHERVK-2	ACATTATTAGATTCCATTGC		shRNA	Grow et al., 2015
shSTING	GCCCGGATTCGAACTTACAAT		shRNA	Bi et al., 2020
sgNTC-CRISPRa-1	AAGATGAAAGGAAAGGCGTT		CRISRPa	Hu et al., 2020
sgNTC-CRISPRa-2	CTGAAAAAGGAAGGAGTTGA		CRISRPa	Hu et al., 2020
sgHERVK-CRISPRa	GATAGGGAAAAACCGCCTTAGGG		CRISRPa	Li et al., 2015
sgHERVK-CRISPRi	ACCCCGTGCTCTCTGAAACAC		CRISRPi	Turelli et al., 2020
sgMMTV-CRISPRi	TGTGAACCTTGCGGTTCCCAAGG		CRISRPi
Pm-KpnI	AAGCTTCGAATTCTGCAGTCGACGGGACCGCGGGCCCGGGATC	CCCGTCGACTGCAGAATTCGAAGCTTCGAGATCTGAG	For mutation of KpnI in pEGFP-N3 and dsRed-N3
CMV-GFP	TAGTAATCAATTACGGGGTCATTAG	GTCGACTGCAGAATTCGAAGCTTG	For amplifying CMV GFP (KpnI)
Env	ATGAACCCATCAGAGATGCAA	ATCACAGACACAGTAACAATC	For amplifying Env (NheI/ApaI)
Rev	atgaacccatcagagatgca aag	tggcccgttctcgatggtcgctgtctcttcggagctgttgggtacacctgcagacaccattgatacaatcatcaag	For amplifying Rev (KpnI/BamH1)
Gag-pol-pro	atggggcaaactaaaag	gctgcagctgctcctgcaggc	For amplifying Gag-pol-pro (KpnI/BamH1)
Primer pairs used for qRT-PCR analysis of HERVK, if not indicated, were randomly selected from primers for HERVK-env/gag/pol.

### Sheet: Probe HERVK Alexa Fluor 488
Probe HERVK Alexa Fluor 488:
Amplicon	Sequence	Used for
Probe HERVK Alexa Fluor 488	cggcagtgcagcaagtagatttatgtactatacaagcagtctctctgcttccaggggagcccccacaaaaaacccccacaggggtatatggacccctgcctaaggggactgtagga ctaatcttgggacgatcaagtctaaatctaaaaggagttcaaattcatactagtgtggttgattcagactataaaggcgaaattcaattggttattagctcttcaattccttggagtgcc agtccaagagacaggattgctcaattattactcctgccatacattaagggtggaaatagtgaaataaaaagaataggagggcttggaagcactgatccaacaggaaaggctgcatattgg gcaagtcaggtctcagagaacagacctgtgtgtaaggcca…	RNA FISH

### Sheet: Different fluorescent probes  
Different fluorescent probes:
Target sequence of probe pairs	Upper sequence	Lower sequence
HERVK-mRNA pol-1	AGTGGAAAGTGTTACCTCAGGGAAT	CTTAATAGTCCAACTCTTTGTCAGA
HERVK-mRNA pol-2	TTTCTGCAAGCAGAGGTTGCCAATG	AGGACTGGCAATAGCATCTGATAAG
HERVK-mRNA pol-3	GGCATTCCTACTTATGCCATGTCAA	TTTGTTCTCTATCTTAAGAGGAGAC
HERVK-mRNA pol-4	TACTGATCTTGTGGAGTGGTCATTC	TTCCTCACAGTACAGTTAAGACTTT
HERVK-mRNA pol-5	TAGTTGTCCCTTTAACCAAGGAACA	GTTAGACAAGCCTTTATCAATTCTG
HERVK-mRNA pol-6	AATTGACTACTTGGATTCTACCTAA	ATTACCAGACGTGAACCTTTAGAAA
HERVK-mRNA pol-7	TCAATCGGCTCAAAGAGCAGAGTTG	TTGCAGTCATTACAGTGTTACAAGA
HERVK-mRNA pol-8	TCGGATTCTGCATATGTAGTACAGG	TACAAGGGATGTTGAGACAGCTCTA
HERVK-mRNA pol-9	ATTGTACAACATTGCACCCAGTGTC	AGTCTTAGACCTGCCCACTCAAGAG
HERVK-mRNA pol-10	TATGGCAAATGGATGTCACACATGT	CCTTCATTTGGGAAGATTATCATATG
HERVK-mRNA pol-11	TTCACATTTCATGTGTGCAACTTGC	AAACAGGAGAAAGTACTTCCCATGT
HERVK-mRNA pol-12	CACATACAACAGGAATTCCTTATAA	TCCCAAGGACAGGCCATAGTTGAAA
HERVK-mRNA pol-13	GACAGTAAGGAGTGTACCACTCCTC	GATGCAACTTAATCTAGCACTCTAT
HERVK-mRNA pol-14	CATGGACGATCAGTTAAACCAGCTA	TCAATTTATTACAACAAACTGTAAG
HERVK-mRNA pol-15	GACTTACTGGTATCATCTGCATTCA	AAAAGCACAAGAACTTCATGCTTTG
HERVK-mRNA env-1	TTTCCATTGGGTATCATTATCCTCC	ATTTGCCTAGGGAGAGCACCAGGAT
HERVK-mRNA env-2	TAGAAGTACCTACTGTCAGTCCTAA	AGTAGATTCACTTATCACATGGTAA
HERVK-mRNA env-3	ATTCCTAAAGGATCAAAGAATACAG	AGTTTTAGTTTGGGAAGAATGTGTG
HERVK-mRNA env-4	AGATTGGGCACCTCGAGGTCAATTC	ACCACAATTGCTCAGGACAAACTCA
HERVK-mRNA env-5	GAACATCCAGAATTGTGGAGGCTTA	TGTGGCCTCACACCACATTAGAATT
HERVK-mRNA env-6	TTCCTTTACAAAGTTGCGTAAAGCC	CCTTATATGCTAGTTGTAGGAAATA
HERVK-mRNA env-7	CCGTATTCTGCTGGTGAGAGCAAGA	AAGGCATGTGGATCCCTGTGTCCAC
HERVK-mRNA env-8	ACTTTAATTGCAGTGATTATGGGAT	AATTGCAGTCACAGCTACGGCTGCT
HERVK-mRNA env-9	GATCTTAGACAAACTGTCATTTGGA	GGGAGACAGGCTCATGACCTTAGAA
HERVK-mRNA env-10	GTCTGAGCATCACTGGGACATGGTT	GACGCCATCTACAGGGAAGAGAAGA
HERVK-mRNA env-11	TTAGTCTGCAGGTGTACCCAACAGC	CCGAAGAGACAGTGACATCGAGAAC
HERVK-mRNA env-12	AATGATAGTGTATGGGTACCTGGCC	CACAGATGATCGCTGCCCTGCCAAA
HERVK-mRNA env-13	ACAAGTGAGTCCAGCTGTCGATAGC	ACTTAACAGAAAGTCTAGACAAACA
HERVK-mRNA env-14	CCTCCCAAACTATAACCTGTGAAAA	TGTAGATTGTTTACTTGCATTGAT
HERVK-mRNA env-15	GGTGCCAGGAACTGAGGCAATTGCA	GAGTTGCTGATGGCCTCGCAAATCT
HERVK-mRNA LTR_5Hs-1	TCAGATTGTTACTGTGTCTGTATAG	AAGAAGTAGACATAGGAGACTCCAT
HERVK-mRNA LTR_5Hs-2	GTGCTCTCTGAAACATGTGCTGTGT	AAACTCAGGGTTAAATGGATTAAGG
HERVK-mRNA LTR_5Hs-3	ACAGATGCTTGAAGGCAGCATGCTC	TTAAGAGTCATCACCACTCCCTAAT
HERVK-mRNA LTR_5Hs-4	CTGTGCTGAGGAGGATTAGTATAAG	GGAAAGCATGCCTCTTGCAGTTGAG
HERVK-mRNA LTR_5Hs-5	CGATTGTACGTTCCACCTACTGAGA	AGGGAGAAACCACCTTAGGGCTGGA
HERVK-mRNA LTR_5Hs-6	TCCTTTACCTTGTCTATGATGCAAA	ACCTTTGTTCACGTGTTTGTCTGCT
HERVK-mRNA LTR_5Hs-7	TTAGTATAAGAGGAAAGCATGCCTC	TGCAGTTGAGAGAAGAGGAAGACAT
HERVK-mRNA LTR_5Hs-8	GTGGGCAGCAATACTGCTTCGTAAA	CATTGAGATGTTTATGTGTATGCAT
HERVK-mRNA LTR_5Hs-9	TACCTTGTCTATGATGCAAACACCT	TGTTCACGTGTTTGTCTGCTGACCC
HERVK-mRNA LTR_5Hs-10	TCTCGGAGAAACACCCACGAATGAT	AATAAATACTAAGGGAACTCAGAGG
HERVK-mRNA LTR_5Hs-11	TCTCATTCCACCTTATGAGAAACAC	CACAGGTGTGGAGGGGCAACCCACC
HERVK-mRNA LTR_5Hs-12	CATGTGAGAGTCTGAAATATGGCC	GTGGGAAGGGAAAGACCTGACCGTC
HERVK-mRNA LTR_5Hs-13	CTATTGTCTTGTGACCCTGACACA	TCCCTCTCAGAGAAACACCCACGAA
HERVK-mRNA LTR_5Hs-14	GCCCATCCCTGGGCAATGGAATGTC	CAGTATAAAACCCGATTGAACATTC

### Sheet: Probes for smDNA FISH
Probes for smDNA FISH:
Target sequence of probe pairs	Upper sequence	Lower sequence
HERVK-DNA gag-1	CTAATCAAGCTATTTCAAACAACAG	ACAATTTTGCCCATGGTTTCCAGAA
HERVK-DNA gag-2	ATTTAGATCTAGAAGATTGGAAAAG	ATTGGTAAGGAACTAAAACAAGCAG
HERVK-DNA gag-3	TCCACTTACAGTATGGAATGATTGG	CCATTATTAAAGCAGCTTTAGAACC
HERVK-DNA gag-4	AAGATAGCGTTTCAGTTTCTGATGC	CCTGGAAGCTGTATAATAGATTGTA
HERVK-DNA gag-5	ATCCCAGAAGGAAACGGAAACTTTA	ATTGCGAATATGTAGCAGAGCCGTT
HERVK-DNA gag-6	TGTTGACTATAATCAATTACAGGAG	TGATATATCCTGAAACATTAAAATT
HERVK-DNA gag-7	AAGTCCTCTTTCAGCAGGTCAGGTG	CCGTAACATTACAACCTCAAGCGCA
HERVK-DNA gag-8	TCAGTATGGATATCTAGGAATGCCA	CAGCACACAGGACAGGGAGCCATA
HERVK-DNA pol-1	AGTGGAAAGTGTTACCTCAGGGAAT	CTTAATAGTCCAACTCTTTGTCAGA
HERVK-DNA pol-2	TTTCTGCAAGCAGAGGTTGCCAATG	AGGACTGGCAATAGCATCTGATAAG
HERVK-DNA pol-3	GGCATTCCTACTTATGCCATGTCAA	TTTGTTCTCTATCTTAAGAGGAGAC
HERVK-DNA pol-4	TACTGATCTTGTGGAGTGGTCATTC	TTCCTCACAGTACAGTTAAGACTTT
HERVK-DNA pol-5	TAGTTGTCCCTTTAACCAAGGAACA	GTTAGACAAGCCTTTATCAATTCTG
HERVK-DNA pol-6	AATTGACTACTTGGATTCTACCTAA	ATTACCAGACGTGAACCTTTAGAAA
HERVK-DNA pol-7	TCAATCGGCTCAAAGAGCAGAGTTG	TTGCAGTCATTACAGTGTTACAAGA
HERVK-DNA pol-8	TCGGATTCTGCATATGTAGTACAGG	TACAAGGGATGTTGAGACAGCTCTA
HERVK-DNA pol-9	ATTGTACAACATTGCACCCAGTGTC	AGTCTTAGACCTGCCCACTCAAGAG
HERVK-DNA pol-10	TATGGCAAATGGATGTCACACATGT	CCTTCATTTGGGAAGATTATCATATG
HERVK-DNA pol-11	TTCACATTTCATGTGTGCAACTTGC	AAACAGGAGAAAGTACTTCCCATGT
HERVK-DNA pol-12	CACATACAACAGGAATTCCTTATAA	TCCCAAGGACAGGCCATAGTTGAAA
HERVK-DNA pol-13	GACAGTAAGGAGTGTACCACTCCTC	GATGCAACTTAATCTAGCACTCTAT
HERVK-DNA env-1	TTTCCATTGGGTATCATTATCCTCC	ATTTGCCTAGGGAGAGCACCAGGAT
HERVK-DNA env-2	TAGAAGTACCTACTGTCAGTCCTAA	AGTAGATTCACTTATCACATGGTAA
HERVK-DNA env-3	ATTCCTAAAGGATCAAAGAATACAG	AGTTTTAGTTTGGGAAGAATGTGTG
HERVK-DNA env-4	AGATTGGGCACCTCGAGGTCAATTC	ACCACAATTGCTCAGGACAAACTCA
HERVK-DNA env-5	GAACATCCAGAATTGTGGAGGCTTA	TGTGGCCTCACACCACATTAGAATT
HERVK-DNA env-6	TTCCTTTACAAAGTTGCGTAAAGCC	CCTTATATGCTAGTTGTAGGAAATA
HERVK-DNA env-7	CCGTATTCTGCTGGTGAGAGCAAGA	AAGGCATGTGGATCCCTGTGTCCAC
HERVK-DNA env-8	ACTTTAATTGCAGTGATTATGGGAT	AATTGCAGTCACAGCTACGGCTGCT
HERVK-DNA env-9	GATCTTAGACAAACTGTCATTTGGA	GGGAGACAGGCTCATGACCTTAGAA
HERVK-DNA env-10	GTCTGAGCATCACTGGGACATGGTT	GACGCCATCTACAGGGAAGAGAAGA
HERVK-DNA env-11	TTAGTCTGCAGGTGTACCCAACAGC	CCGAAGAGACAGTGACATCGAGAAC
HERVK-DNA LTR_5Hs-1	TCAGATTGTTACTGTGTCTGTATAG	AAGAAGTAGACATAGGAGACTCCAT
HERVK-DNA LTR_5Hs-2	GTGCTCTCTGAAACATGTGCTGTGT	AAACTCAGGGTTAAATGGATTAAGG
HERVK-DNA LTR_5Hs-3	ACAGATGCTTGAAGGCAGCATGCTC	TTAAGAGTCATCACCACTCCCTAAT
HERVK-DNA LTR_5Hs-4	CTGTGCTGAGGAGGATTAGTATAAG	GGAAAGCATGCCTCTTGCAGTTGAG
HERVK-DNA LTR_5Hs-5	CGATTGTACGTTCCACCTACTGAGA	AGGGAGAAACCACCTTAGGGCTGGA
HERVK-DNA LTR_5Hs-6	TCCTTTACCTTGTCTATGATGCAAA	ACCTTTGTTCACGTGTTTGTCTGCT
HERVK-DNA LTR_5Hs-7	TTAGTATAAGAGGAAAGCATGCCTC	TGCAGTTGAGAGAAGAGGAAGACAT
HERVK-DNA LTR_5Hs-8	GTGGGCAGCAATACTGCTTCGTAAA	CATTGAGATGTTTATGTGTATGCAT
HERVK-DNA LTR_5Hs-9	TACCTTGTCTATGATGCAAACACCT	TGTTCACGTGTTTGTCTGCTGACCC
HERVK-DNA LTR_5Hs-10	TCTCGGAGAAACACCCACGAATGAT	AATAAATACTAAGGGAACTCAGAGG
HERVK-DNA LTR_5Hs-11	TCTCATTCCACCTTATGAGAAACAC	CACAGGTGTGGAGGGGCAACCCACC
